# Determining the Statistical Significance of the Difference Between Arbitrary Curves: A Spreadsheet Method

**DOI:** 10.1101/2023.04.06.535947

**Authors:** Kalina Hristova, William C. Wimley

## Abstract

We present a simple, spreadsheet-based method to determine the statistical significance of the difference between any two arbitrary curves. This modified Chi-squared method addresses two scenarios: A single measurement at each point with known standard deviation, or multiple measurements at each point averaged to produce a mean and standard error. The method includes an essential correction for the deviation from normality in measurements with small sample size, which are typical in biomedical sciences. Statistical significance is determined without regard to the functionality of the curves, or the signs of the differences. Numerical simulations are used to validate the procedure. Example experimental data are used to demonstrate its application. An Excel spreadsheet is provided for performing the calculations for either scenario.
