## Supplementary material for "Determining the Statistical Significance of the Difference Between Arbitrary Curves: A Spreadsheet Method": Excel Spreadsheet for Chi squared calculation

### Sheet: N=1 with SD (1)
	CURVE 1		CURVE 2		Data?
X-value	Mean	SD	Mean	SD		Difference	SD Dif	Chi Sqr	Prob	Sum Chi Sqr	0
					FALSE					dF for Chi Sqr	0
					FALSE					P VALUE	#NUM!	Overall p-value for the whole comparisonm
					FALSE
					FALSE
					FALSE
					FALSE
					FALSE
					FALSE
					FALSE
					FALSE
					FALSE
					FALSE
					FALSE
					FALSE
					FALSE
					FALSE
					FALSE
					FALSE
					FALSE
					FALSE
					FALSE
					FALSE
					FALSE
					FALSE
					FALSE
					FALSE
					FALSE
					FALSE
					FALSE
					FALSE
					FALSE
					FALSE
					FALSE
					FALSE
					FALSE
					FALSE
					FALSE
					FALSE
					FALSE
					FALSE
					FALSE
					FALSE
					FALSE
					FALSE
					FALSE
					FALSE
					FALSE
					FALSE
					FALSE
					FALSE
					FALSE
					FALSE
					FALSE
					FALSE
					FALSE
					FALSE
					FALSE
					FALSE
					FALSE
					FALSE
					FALSE
					FALSE
					FALSE
					FALSE
					FALSE
					FALSE
					FALSE
					FALSE
					FALSE
					FALSE
					FALSE
					FALSE
					FALSE
					FALSE
					FALSE
					FALSE
					FALSE
					FALSE
					FALSE
					FALSE
					FALSE
					FALSE
					FALSE
					FALSE
					FALSE
					FALSE
					FALSE
					FALSE
					FALSE
					FALSE
					FALSE
					FALSE
					FALSE
					FALSE
					FALSE
					FALSE
					FALSE
					FALSE
					FALSE
					FALSE
					FALSE
					FALSE
					FALSE
					FALSE
					FALSE
					FALSE
					FALSE
					FALSE
					FALSE
					FALSE
					FALSE
					FALSE
					FALSE
					FALSE
					FALSE
					FALSE
					FALSE
					FALSE
					FALSE
					FALSE
					FALSE
					FALSE
					FALSE
					FALSE
					FALSE
					FALSE
					FALSE
					FALSE
					FALSE
					FALSE
					FALSE
					FALSE
					FALSE
					FALSE
					FALSE
					FALSE
					FALSE
					FALSE
					FALSE
					FALSE
					FALSE
					FALSE
					FALSE
					FALSE
					FALSE
					FALSE
					FALSE
					FALSE
					FALSE
					FALSE
					FALSE
					FALSE
					FALSE
					FALSE
					FALSE
					FALSE
					FALSE
					FALSE
					FALSE
					FALSE
					FALSE
					FALSE
					FALSE
					FALSE
					FALSE
					FALSE
					FALSE
					FALSE
					FALSE
					FALSE
					FALSE
					FALSE
					FALSE
					FALSE
					FALSE
					FALSE
					FALSE
					FALSE
					FALSE
					FALSE
					FALSE
					FALSE
					FALSE
					FALSE
					FALSE
					FALSE
					FALSE
					FALSE
					FALSE
					FALSE
					FALSE
					FALSE
					FALSE
					FALSE
					FALSE
					FALSE
					FALSE
					FALSE
					FALSE
					FALSE
					FALSE
					FALSE
					FALSE
					FALSE
					FALSE
					FALSE
					FALSE
					FALSE
					FALSE
					FALSE
					FALSE
					FALSE
					FALSE
					FALSE
					FALSE
					FALSE
					FALSE
					FALSE
					FALSE
					FALSE
					FALSE
					FALSE
					FALSE
					FALSE
					FALSE
					FALSE
					FALSE
					FALSE
					FALSE
					FALSE
					FALSE
					FALSE
					FALSE
					FALSE
					FALSE
					FALSE
					FALSE
					FALSE
					FALSE
					FALSE
					FALSE
					FALSE
					FALSE
					FALSE
					FALSE
					FALSE
					FALSE
					FALSE
					FALSE
					FALSE
					FALSE
					FALSE
					FALSE
					FALSE
					FALSE
					FALSE
					FALSE
					FALSE
					FALSE
					FALSE
					FALSE
					FALSE
					FALSE
					FALSE
					FALSE
					FALSE
					FALSE
					FALSE
					FALSE
					FALSE
					FALSE
					FALSE
					FALSE
					FALSE
					FALSE
					FALSE
					FALSE
					FALSE
					FALSE
					FALSE
					FALSE
					FALSE
					FALSE
					FALSE
					FALSE
					FALSE
					FALSE
					FALSE
					FALSE
					FALSE
					FALSE
					FALSE
					FALSE
					FALSE
					FALSE
					FALSE
					FALSE
					FALSE
					FALSE
					FALSE
					FALSE
					FALSE
					FALSE
					FALSE
					FALSE
					FALSE
					FALSE
					FALSE
					FALSE
					FALSE
					FALSE
					FALSE
					FALSE
					FALSE
					FALSE
					FALSE
					FALSE
					FALSE
					FALSE
					FALSE
					FALSE
					FALSE
					FALSE
					FALSE
					FALSE
					FALSE
					FALSE
					FALSE
					FALSE
					FALSE
					FALSE
					FALSE
					FALSE
					FALSE
					FALSE
					FALSE
					FALSE
					FALSE
					FALSE
					FALSE
					FALSE
					FALSE
					FALSE
					FALSE
					FALSE
					FALSE
					FALSE
					FALSE
					FALSE
					FALSE
					FALSE
					FALSE
					FALSE
					FALSE
					FALSE
					FALSE
					FALSE
					FALSE
					FALSE
					FALSE
					FALSE
					FALSE
					FALSE
					FALSE
					FALSE
					FALSE
					FALSE
					FALSE
					FALSE
					FALSE
					FALSE
					FALSE
					FALSE
					FALSE
					FALSE
					FALSE
					FALSE
					FALSE
					FALSE
					FALSE
					FALSE
					FALSE
					FALSE
					FALSE
					FALSE
					FALSE
					FALSE
					FALSE
					FALSE
					FALSE
					FALSE
					FALSE
					FALSE
					FALSE
					FALSE
					FALSE
					FALSE
					FALSE
					FALSE
					FALSE
					FALSE
					FALSE
					FALSE
					FALSE
					FALSE
					FALSE
					FALSE
					FALSE
					FALSE
					FALSE
					FALSE
					FALSE
					FALSE
					FALSE
					FALSE
					FALSE
					FALSE
					FALSE
					FALSE
					FALSE
					FALSE
					FALSE
					FALSE
					FALSE
					FALSE
					FALSE
					FALSE
					FALSE
					FALSE
					FALSE
					FALSE
					FALSE
					FALSE
					FALSE
					FALSE
					FALSE
					FALSE
					FALSE
					FALSE
					FALSE
					FALSE
					FALSE
					FALSE
					FALSE
					FALSE
					FALSE
					FALSE
					FALSE
					FALSE
					FALSE
					FALSE
					FALSE
					FALSE
					FALSE
					FALSE
					FALSE
					FALSE
					FALSE
					FALSE
					FALSE
					FALSE
					FALSE
					FALSE
					FALSE
					FALSE
					FALSE
					FALSE
					FALSE
					FALSE
					FALSE
					FALSE
					FALSE
					FALSE
					FALSE
					FALSE
					FALSE
					FALSE
					FALSE
					FALSE
					FALSE
					FALSE
					FALSE
					FALSE
					FALSE
					FALSE
					FALSE
					FALSE
					FALSE
					FALSE
					FALSE
					FALSE
					FALSE
					FALSE
					FALSE
					FALSE
					FALSE
					FALSE
					FALSE

### Sheet: N=1 with SD (2)
	CURVE 1		CURVE 2		Data?
X-value	Mean	SD	Mean	SD		Difference	SD Dif	Chi Sqr	Prob	Sum Chi Sqr	0
					FALSE					dF for Chi Sqr	0
					FALSE					P VALUE	#NUM!	Overall p-value for the whole comparisonm
					FALSE
					FALSE
					FALSE
					FALSE
					FALSE
					FALSE
					FALSE
					FALSE
					FALSE
					FALSE
					FALSE
					FALSE
					FALSE
					FALSE
					FALSE
					FALSE
					FALSE
					FALSE
					FALSE
					FALSE
					FALSE
					FALSE
					FALSE
					FALSE
					FALSE
					FALSE
					FALSE
					FALSE
					FALSE
					FALSE
					FALSE
					FALSE
					FALSE
					FALSE
					FALSE
					FALSE
					FALSE
					FALSE
					FALSE
					FALSE
					FALSE
					FALSE
					FALSE
					FALSE
					FALSE
					FALSE
					FALSE
					FALSE
					FALSE
					FALSE
					FALSE
					FALSE
					FALSE
					FALSE
					FALSE
					FALSE
					FALSE
					FALSE
					FALSE
					FALSE
					FALSE
					FALSE
					FALSE
					FALSE
					FALSE
					FALSE
					FALSE
					FALSE
					FALSE
					FALSE
					FALSE
					FALSE
					FALSE
					FALSE
					FALSE
					FALSE
					FALSE
					FALSE
					FALSE
					FALSE
					FALSE
					FALSE
					FALSE
					FALSE
					FALSE
					FALSE
					FALSE
					FALSE
					FALSE
					FALSE
					FALSE
					FALSE
					FALSE
					FALSE
					FALSE
					FALSE
					FALSE
					FALSE
					FALSE
					FALSE
					FALSE
					FALSE
					FALSE
					FALSE
					FALSE
					FALSE
					FALSE
					FALSE
					FALSE
					FALSE
					FALSE
					FALSE
					FALSE
					FALSE
					FALSE
					FALSE
					FALSE
					FALSE
					FALSE
					FALSE
					FALSE
					FALSE
					FALSE
					FALSE
					FALSE
					FALSE
					FALSE
					FALSE
					FALSE
					FALSE
					FALSE
					FALSE
					FALSE
					FALSE
					FALSE
					FALSE
					FALSE
					FALSE
					FALSE
					FALSE
					FALSE
					FALSE
					FALSE
					FALSE
					FALSE
					FALSE
					FALSE
					FALSE
					FALSE
					FALSE
					FALSE
					FALSE
					FALSE
					FALSE
					FALSE
					FALSE
					FALSE
					FALSE
					FALSE
					FALSE
					FALSE
					FALSE
					FALSE
					FALSE
					FALSE
					FALSE
					FALSE
					FALSE
					FALSE
					FALSE
					FALSE
					FALSE
					FALSE
					FALSE
					FALSE
					FALSE
					FALSE
					FALSE
					FALSE
					FALSE
					FALSE
					FALSE
					FALSE
					FALSE
					FALSE
					FALSE
					FALSE
					FALSE
					FALSE
					FALSE
					FALSE
					FALSE
					FALSE
					FALSE
					FALSE
					FALSE
					FALSE
					FALSE
					FALSE
					FALSE
					FALSE
					FALSE
					FALSE
					FALSE
					FALSE
					FALSE
					FALSE
					FALSE
					FALSE
					FALSE
					FALSE
					FALSE
					FALSE
					FALSE
					FALSE
					FALSE
					FALSE
					FALSE
					FALSE
					FALSE
					FALSE
					FALSE
					FALSE
					FALSE
					FALSE
					FALSE
					FALSE
					FALSE
					FALSE
					FALSE
					FALSE
					FALSE
					FALSE
					FALSE
					FALSE
					FALSE
					FALSE
					FALSE
					FALSE
					FALSE
					FALSE
					FALSE
					FALSE
					FALSE
					FALSE
					FALSE
					FALSE
					FALSE
					FALSE
					FALSE
					FALSE
					FALSE
					FALSE
					FALSE
					FALSE
					FALSE
					FALSE
					FALSE
					FALSE
					FALSE
					FALSE
					FALSE
					FALSE
					FALSE
					FALSE
					FALSE
					FALSE
					FALSE
					FALSE
					FALSE
					FALSE
					FALSE
					FALSE
					FALSE
					FALSE
					FALSE
					FALSE
					FALSE
					FALSE
					FALSE
					FALSE
					FALSE
					FALSE
					FALSE
					FALSE
					FALSE
					FALSE
					FALSE
					FALSE
					FALSE
					FALSE
					FALSE
					FALSE
					FALSE
					FALSE
					FALSE
					FALSE
					FALSE
					FALSE
					FALSE
					FALSE
					FALSE
					FALSE
					FALSE
					FALSE
					FALSE
					FALSE
					FALSE
					FALSE
					FALSE
					FALSE
					FALSE
					FALSE
					FALSE
					FALSE
					FALSE
					FALSE
					FALSE
					FALSE
					FALSE
					FALSE
					FALSE
					FALSE
					FALSE
					FALSE
					FALSE
					FALSE
					FALSE
					FALSE
					FALSE
					FALSE
					FALSE
					FALSE
					FALSE
					FALSE
					FALSE
					FALSE
					FALSE
					FALSE
					FALSE
					FALSE
					FALSE
					FALSE
					FALSE
					FALSE
					FALSE
					FALSE
					FALSE
					FALSE
					FALSE
					FALSE
					FALSE
					FALSE
					FALSE
					FALSE
					FALSE
					FALSE
					FALSE
					FALSE
					FALSE
					FALSE
					FALSE
					FALSE
					FALSE
					FALSE
					FALSE
					FALSE
					FALSE
					FALSE
					FALSE
					FALSE
					FALSE
					FALSE
					FALSE
					FALSE
					FALSE
					FALSE
					FALSE
					FALSE
					FALSE
					FALSE
					FALSE
					FALSE
					FALSE
					FALSE
					FALSE
					FALSE
					FALSE
					FALSE
					FALSE
					FALSE
					FALSE
					FALSE
					FALSE
					FALSE
					FALSE
					FALSE
					FALSE
					FALSE
					FALSE
					FALSE
					FALSE
					FALSE
					FALSE
					FALSE
					FALSE
					FALSE
					FALSE
					FALSE
					FALSE
					FALSE
					FALSE
					FALSE
					FALSE
					FALSE
					FALSE
					FALSE
					FALSE
					FALSE
					FALSE
					FALSE
					FALSE
					FALSE
					FALSE
					FALSE
					FALSE
					FALSE
					FALSE
					FALSE
					FALSE
					FALSE
					FALSE
					FALSE
					FALSE
					FALSE
					FALSE
					FALSE
					FALSE
					FALSE
					FALSE
					FALSE
					FALSE
					FALSE
					FALSE
					FALSE
					FALSE
					FALSE
					FALSE
					FALSE
					FALSE
					FALSE
					FALSE
					FALSE
					FALSE
					FALSE
					FALSE
					FALSE
					FALSE
					FALSE
					FALSE
					FALSE
					FALSE
					FALSE
					FALSE
					FALSE
					FALSE
					FALSE
					FALSE
					FALSE
					FALSE
					FALSE
					FALSE
					FALSE
					FALSE
					FALSE
					FALSE
					FALSE
					FALSE
					FALSE
					FALSE
					FALSE
					FALSE
					FALSE
					FALSE
					FALSE
					FALSE
					FALSE
					FALSE
					FALSE
					FALSE
					FALSE
					FALSE
					FALSE
					FALSE
					FALSE
					FALSE

### Sheet: N=1 with SD (3)
	CURVE 1		CURVE 2		Data?
X-value	Mean	SD	Mean	SD		Difference	SD Dif	Chi Sqr	Prob	Sum Chi Sqr	0
					FALSE					dF for Chi Sqr	0
					FALSE					P VALUE	#NUM!	Overall p-value for the whole comparisonm
					FALSE
					FALSE
					FALSE
					FALSE
					FALSE
					FALSE
					FALSE
					FALSE
					FALSE
					FALSE
					FALSE
					FALSE
					FALSE
					FALSE
					FALSE
					FALSE
					FALSE
					FALSE
					FALSE
					FALSE
					FALSE
					FALSE
					FALSE
					FALSE
					FALSE
					FALSE
					FALSE
					FALSE
					FALSE
					FALSE
					FALSE
					FALSE
					FALSE
					FALSE
					FALSE
					FALSE
					FALSE
					FALSE
					FALSE
					FALSE
					FALSE
					FALSE
					FALSE
					FALSE
					FALSE
					FALSE
					FALSE
					FALSE
					FALSE
					FALSE
					FALSE
					FALSE
					FALSE
					FALSE
					FALSE
					FALSE
					FALSE
					FALSE
					FALSE
					FALSE
					FALSE
					FALSE
					FALSE
					FALSE
					FALSE
					FALSE
					FALSE
					FALSE
					FALSE
					FALSE
					FALSE
					FALSE
					FALSE
					FALSE
					FALSE
					FALSE
					FALSE
					FALSE
					FALSE
					FALSE
					FALSE
					FALSE
					FALSE
					FALSE
					FALSE
					FALSE
					FALSE
					FALSE
					FALSE
					FALSE
					FALSE
					FALSE
					FALSE
					FALSE
					FALSE
					FALSE
					FALSE
					FALSE
					FALSE
					FALSE
					FALSE
					FALSE
					FALSE
					FALSE
					FALSE
					FALSE
					FALSE
					FALSE
					FALSE
					FALSE
					FALSE
					FALSE
					FALSE
					FALSE
					FALSE
					FALSE
					FALSE
					FALSE
					FALSE
					FALSE
					FALSE
					FALSE
					FALSE
					FALSE
					FALSE
					FALSE
					FALSE
					FALSE
					FALSE
					FALSE
					FALSE
					FALSE
					FALSE
					FALSE
					FALSE
					FALSE
					FALSE
					FALSE
					FALSE
					FALSE
					FALSE
					FALSE
					FALSE
					FALSE
					FALSE
					FALSE
					FALSE
					FALSE
					FALSE
					FALSE
					FALSE
					FALSE
					FALSE
					FALSE
					FALSE
					FALSE
					FALSE
					FALSE
					FALSE
					FALSE
					FALSE
					FALSE
					FALSE
					FALSE
					FALSE
					FALSE
					FALSE
					FALSE
					FALSE
					FALSE
					FALSE
					FALSE
					FALSE
					FALSE
					FALSE
					FALSE
					FALSE
					FALSE
					FALSE
					FALSE
					FALSE
					FALSE
					FALSE
					FALSE
					FALSE
					FALSE
					FALSE
					FALSE
					FALSE
					FALSE
					FALSE
					FALSE
					FALSE
					FALSE
					FALSE
					FALSE
					FALSE
					FALSE
					FALSE
					FALSE
					FALSE
					FALSE
					FALSE
					FALSE
					FALSE
					FALSE
					FALSE
					FALSE
					FALSE
					FALSE
					FALSE
					FALSE
					FALSE
					FALSE
					FALSE
					FALSE
					FALSE
					FALSE
					FALSE
					FALSE
					FALSE
					FALSE
					FALSE
					FALSE
					FALSE
					FALSE
					FALSE
					FALSE
					FALSE
					FALSE
					FALSE
					FALSE
					FALSE
					FALSE
					FALSE
					FALSE
					FALSE
					FALSE
					FALSE
					FALSE
					FALSE
					FALSE
					FALSE
					FALSE
					FALSE
					FALSE
					FALSE
					FALSE
					FALSE
					FALSE
					FALSE
					FALSE
					FALSE
					FALSE
					FALSE
					FALSE
					FALSE
					FALSE
					FALSE
					FALSE
					FALSE
					FALSE
					FALSE
					FALSE
					FALSE
					FALSE
					FALSE
					FALSE
					FALSE
					FALSE
					FALSE
					FALSE
					FALSE
					FALSE
					FALSE
					FALSE
					FALSE
					FALSE
					FALSE
					FALSE
					FALSE
					FALSE
					FALSE
					FALSE
					FALSE
					FALSE
					FALSE
					FALSE
					FALSE
					FALSE
					FALSE
					FALSE
					FALSE
					FALSE
					FALSE
					FALSE
					FALSE
					FALSE
					FALSE
					FALSE
					FALSE
					FALSE
					FALSE
					FALSE
					FALSE
					FALSE
					FALSE
					FALSE
					FALSE
					FALSE
					FALSE
					FALSE
					FALSE
					FALSE
					FALSE
					FALSE
					FALSE
					FALSE
					FALSE
					FALSE
					FALSE
					FALSE
					FALSE
					FALSE
					FALSE
					FALSE
					FALSE
					FALSE
					FALSE
					FALSE
					FALSE
					FALSE
					FALSE
					FALSE
					FALSE
					FALSE
					FALSE
					FALSE
					FALSE
					FALSE
					FALSE
					FALSE
					FALSE
					FALSE
					FALSE
					FALSE
					FALSE
					FALSE
					FALSE
					FALSE
					FALSE
					FALSE
					FALSE
					FALSE
					FALSE
					FALSE
					FALSE
					FALSE
					FALSE
					FALSE
					FALSE
					FALSE
					FALSE
					FALSE
					FALSE
					FALSE
					FALSE
					FALSE
					FALSE
					FALSE
					FALSE
					FALSE
					FALSE
					FALSE
					FALSE
					FALSE
					FALSE
					FALSE
					FALSE
					FALSE
					FALSE
					FALSE
					FALSE
					FALSE
					FALSE
					FALSE
					FALSE
					FALSE
					FALSE
					FALSE
					FALSE
					FALSE
					FALSE
					FALSE
					FALSE
					FALSE
					FALSE
					FALSE
					FALSE
					FALSE
					FALSE
					FALSE
					FALSE
					FALSE
					FALSE
					FALSE
					FALSE
					FALSE
					FALSE
					FALSE
					FALSE
					FALSE
					FALSE
					FALSE
					FALSE
					FALSE
					FALSE
					FALSE
					FALSE
					FALSE
					FALSE
					FALSE
					FALSE
					FALSE
					FALSE
					FALSE
					FALSE
					FALSE
					FALSE
					FALSE
					FALSE
					FALSE
					FALSE
					FALSE
					FALSE
					FALSE
					FALSE
					FALSE
					FALSE
					FALSE
					FALSE
					FALSE
					FALSE
					FALSE
					FALSE
					FALSE
					FALSE
					FALSE
					FALSE
					FALSE
					FALSE
					FALSE
					FALSE
					FALSE
					FALSE
					FALSE
					FALSE
					FALSE
					FALSE
					FALSE
					FALSE
					FALSE
					FALSE
					FALSE
					FALSE
					FALSE
					FALSE
					FALSE
					FALSE
					FALSE
					FALSE
					FALSE
					FALSE
					FALSE
					FALSE
					FALSE
					FALSE
					FALSE
					FALSE
					FALSE
					FALSE
					FALSE
					FALSE
					FALSE
					FALSE
					FALSE
					FALSE
					FALSE
					FALSE
					FALSE
					FALSE
					FALSE
					FALSE
					FALSE
					FALSE
					FALSE

### Sheet: N>1, mean and SE(2)
	CURVE 1				CURVE 2				Data?
X-value	Mean	SD (opt)	N	SE	Mean	SD (opt)	N	SE		Difference	SE Diff	t-value	Nsmall	dF	Prob	Chi Sqr		Sum Chi Sqr	0
									FALSE									dF for Chi Sqr	0
									FALSE									P VALUE	#NUM!	Overall p-value for the whole comparisonm
									FALSE
									FALSE
									FALSE
									FALSE
									FALSE
									FALSE
									FALSE
									FALSE
									FALSE
									FALSE
									FALSE
									FALSE
									FALSE
									FALSE
									FALSE
									FALSE
									FALSE
									FALSE
									FALSE
									FALSE
									FALSE
									FALSE
									FALSE
									FALSE
									FALSE
									FALSE
									FALSE
									FALSE
									FALSE
									FALSE
									FALSE
									FALSE
									FALSE
									FALSE
									FALSE
									FALSE
									FALSE
									FALSE
									FALSE
									FALSE
									FALSE
									FALSE
									FALSE
									FALSE
									FALSE
									FALSE
									FALSE
									FALSE
									FALSE
									FALSE
									FALSE
									FALSE
									FALSE
									FALSE
									FALSE
									FALSE
									FALSE
									FALSE
									FALSE
									FALSE
									FALSE
									FALSE
									FALSE
									FALSE
									FALSE
									FALSE
									FALSE
									FALSE
									FALSE
									FALSE
									FALSE
									FALSE
									FALSE
									FALSE
									FALSE
									FALSE
									FALSE
									FALSE
									FALSE
									FALSE
									FALSE
									FALSE
									FALSE
									FALSE
									FALSE
									FALSE
									FALSE
									FALSE
									FALSE
									FALSE
									FALSE
									FALSE
									FALSE
									FALSE
									FALSE
									FALSE
									FALSE
									FALSE
									FALSE
									FALSE
									FALSE
									FALSE
									FALSE
									FALSE
									FALSE
									FALSE
									FALSE
									FALSE
									FALSE
									FALSE
									FALSE
									FALSE
									FALSE
									FALSE
									FALSE
									FALSE
									FALSE
									FALSE
									FALSE
									FALSE
									FALSE
									FALSE
									FALSE
									FALSE
									FALSE
									FALSE
									FALSE
									FALSE
									FALSE
									FALSE
									FALSE
									FALSE
									FALSE
									FALSE
									FALSE
									FALSE
									FALSE
									FALSE
									FALSE
									FALSE
									FALSE
									FALSE
									FALSE
									FALSE
									FALSE
									FALSE
									FALSE
									FALSE
									FALSE
									FALSE
									FALSE
									FALSE
									FALSE
									FALSE
									FALSE
									FALSE
									FALSE
									FALSE
									FALSE
									FALSE
									FALSE
									FALSE
									FALSE
									FALSE
									FALSE
									FALSE
									FALSE
									FALSE
									FALSE
									FALSE
									FALSE
									FALSE
									FALSE
									FALSE
									FALSE
									FALSE
									FALSE
									FALSE
									FALSE
									FALSE
									FALSE
									FALSE
									FALSE
									FALSE
									FALSE
									FALSE
									FALSE
									FALSE
									FALSE
									FALSE
									FALSE
									FALSE
									FALSE
									FALSE
									FALSE
									FALSE
									FALSE
									FALSE
									FALSE
									FALSE
									FALSE
									FALSE
									FALSE
									FALSE
									FALSE
									FALSE
									FALSE
									FALSE
									FALSE
									FALSE
									FALSE
									FALSE
									FALSE
									FALSE
									FALSE
									FALSE
									FALSE
									FALSE
									FALSE
									FALSE
									FALSE
									FALSE
									FALSE
									FALSE
									FALSE
									FALSE
									FALSE
									FALSE
									FALSE
									FALSE
									FALSE
									FALSE
									FALSE
									FALSE
									FALSE
									FALSE
									FALSE
									FALSE
									FALSE
									FALSE
									FALSE
									FALSE
									FALSE
									FALSE
									FALSE
									FALSE
									FALSE
									FALSE
									FALSE
									FALSE
									FALSE
									FALSE
									FALSE
									FALSE
									FALSE
									FALSE
									FALSE
									FALSE
									FALSE
									FALSE
									FALSE
									FALSE
									FALSE
									FALSE
									FALSE
									FALSE
									FALSE
									FALSE
									FALSE
									FALSE
									FALSE
									FALSE
									FALSE
									FALSE
									FALSE
									FALSE
									FALSE
									FALSE
									FALSE
									FALSE
									FALSE
									FALSE
									FALSE
									FALSE
									FALSE
									FALSE
									FALSE
									FALSE
									FALSE
									FALSE
									FALSE
									FALSE
									FALSE
									FALSE
									FALSE
									FALSE
									FALSE
									FALSE
									FALSE
									FALSE
									FALSE
									FALSE
									FALSE
									FALSE
									FALSE
									FALSE
									FALSE
									FALSE
									FALSE
									FALSE
									FALSE
									FALSE
									FALSE
									FALSE
									FALSE
									FALSE
									FALSE
									FALSE
									FALSE
									FALSE
									FALSE
									FALSE
									FALSE
									FALSE
									FALSE
									FALSE
									FALSE
									FALSE
									FALSE
									FALSE
									FALSE
									FALSE
									FALSE
									FALSE
									FALSE
									FALSE
									FALSE
									FALSE
									FALSE
									FALSE
									FALSE
									FALSE
									FALSE
									FALSE
									FALSE
									FALSE
									FALSE
									FALSE
									FALSE
									FALSE
									FALSE
									FALSE
									FALSE
									FALSE
									FALSE
									FALSE
									FALSE
									FALSE
									FALSE
									FALSE
									FALSE
									FALSE
									FALSE
									FALSE
									FALSE
									FALSE
									FALSE
									FALSE
									FALSE
									FALSE
									FALSE
									FALSE
									FALSE
									FALSE
									FALSE
									FALSE
									FALSE
									FALSE
									FALSE
									FALSE
									FALSE
									FALSE
									FALSE
									FALSE
									FALSE
									FALSE
									FALSE
									FALSE
									FALSE
									FALSE
									FALSE
									FALSE
									FALSE
									FALSE
									FALSE
									FALSE
									FALSE
									FALSE
									FALSE
									FALSE
									FALSE
									FALSE
									FALSE
									FALSE
									FALSE
									FALSE
									FALSE
									FALSE
									FALSE
									FALSE
									FALSE
									FALSE
									FALSE
									FALSE
									FALSE
									FALSE
									FALSE
									FALSE
									FALSE
									FALSE
									FALSE
									FALSE
									FALSE
									FALSE
									FALSE
									FALSE
									FALSE
									FALSE
									FALSE
									FALSE
									FALSE
									FALSE
									FALSE
									FALSE
									FALSE
									FALSE
									FALSE
									FALSE
									FALSE
									FALSE
									FALSE
									FALSE
									FALSE
									FALSE
									FALSE
									FALSE
									FALSE
									FALSE
									FALSE
									FALSE
									FALSE
									FALSE
									FALSE
									FALSE
									FALSE
									FALSE
									FALSE
									FALSE
									FALSE
									FALSE
									FALSE
									FALSE
									FALSE
									FALSE
									FALSE
									FALSE
									FALSE
									FALSE
									FALSE
									FALSE
									FALSE
									FALSE
									FALSE
									FALSE
									FALSE
									FALSE
									FALSE
									FALSE
									FALSE
									FALSE
									FALSE
									FALSE
									FALSE
									FALSE
									FALSE
									FALSE
									FALSE
									FALSE
									FALSE
									FALSE
									FALSE
									FALSE
									FALSE
									FALSE
									FALSE
									FALSE

### Sheet: N>1, mean and SE (1)
	CURVE 1				CURVE 2				Data?
X-value	Mean	SD (opt)	N	SE	Mean	SD (opt)	N	SE		Difference	SE Diff	t-value	Nsmall	dF	Prob	Chi Sqr		Sum Chi Sqr	0
									FALSE									dF for Chi Sqr	0
									FALSE									P VALUE	#NUM!	Overall p-value for the whole comparisonm
									FALSE
									FALSE
									FALSE
									FALSE
									FALSE
									FALSE
									FALSE
									FALSE
									FALSE
									FALSE
									FALSE
									FALSE
									FALSE
									FALSE
									FALSE
									FALSE
									FALSE
									FALSE
									FALSE
									FALSE
									FALSE
									FALSE
									FALSE
									FALSE
									FALSE
									FALSE
									FALSE
									FALSE
									FALSE
									FALSE
									FALSE
									FALSE
									FALSE
									FALSE
									FALSE
									FALSE
									FALSE
									FALSE
									FALSE
									FALSE
									FALSE
									FALSE
									FALSE
									FALSE
									FALSE
									FALSE
									FALSE
									FALSE
									FALSE
									FALSE
									FALSE
									FALSE
									FALSE
									FALSE
									FALSE
									FALSE
									FALSE
									FALSE
									FALSE
									FALSE
									FALSE
									FALSE
									FALSE
									FALSE
									FALSE
									FALSE
									FALSE
									FALSE
									FALSE
									FALSE
									FALSE
									FALSE
									FALSE
									FALSE
									FALSE
									FALSE
									FALSE
									FALSE
									FALSE
									FALSE
									FALSE
									FALSE
									FALSE
									FALSE
									FALSE
									FALSE
									FALSE
									FALSE
									FALSE
									FALSE
									FALSE
									FALSE
									FALSE
									FALSE
									FALSE
									FALSE
									FALSE
									FALSE
									FALSE
									FALSE
									FALSE
									FALSE
									FALSE
									FALSE
									FALSE
									FALSE
									FALSE
									FALSE
									FALSE
									FALSE
									FALSE
									FALSE
									FALSE
									FALSE
									FALSE
									FALSE
									FALSE
									FALSE
									FALSE
									FALSE
									FALSE
									FALSE
									FALSE
									FALSE
									FALSE
									FALSE
									FALSE
									FALSE
									FALSE
									FALSE
									FALSE
									FALSE
									FALSE
									FALSE
									FALSE
									FALSE
									FALSE
									FALSE
									FALSE
									FALSE
									FALSE
									FALSE
									FALSE
									FALSE
									FALSE
									FALSE
									FALSE
									FALSE
									FALSE
									FALSE
									FALSE
									FALSE
									FALSE
									FALSE
									FALSE
									FALSE
									FALSE
									FALSE
									FALSE
									FALSE
									FALSE
									FALSE
									FALSE
									FALSE
									FALSE
									FALSE
									FALSE
									FALSE
									FALSE
									FALSE
									FALSE
									FALSE
									FALSE
									FALSE
									FALSE
									FALSE
									FALSE
									FALSE
									FALSE
									FALSE
									FALSE
									FALSE
									FALSE
									FALSE
									FALSE
									FALSE
									FALSE
									FALSE
									FALSE
									FALSE
									FALSE
									FALSE
									FALSE
									FALSE
									FALSE
									FALSE
									FALSE
									FALSE
									FALSE
									FALSE
									FALSE
									FALSE
									FALSE
									FALSE
									FALSE
									FALSE
									FALSE
									FALSE
									FALSE
									FALSE
									FALSE
									FALSE
									FALSE
									FALSE
									FALSE
									FALSE
									FALSE
									FALSE
									FALSE
									FALSE
									FALSE
									FALSE
									FALSE
									FALSE
									FALSE
									FALSE
									FALSE
									FALSE
									FALSE
									FALSE
									FALSE
									FALSE
									FALSE
									FALSE
									FALSE
									FALSE
									FALSE
									FALSE
									FALSE
									FALSE
									FALSE
									FALSE
									FALSE
									FALSE
									FALSE
									FALSE
									FALSE
									FALSE
									FALSE
									FALSE
									FALSE
									FALSE
									FALSE
									FALSE
									FALSE
									FALSE
									FALSE
									FALSE
									FALSE
									FALSE
									FALSE
									FALSE
									FALSE
									FALSE
									FALSE
									FALSE
									FALSE
									FALSE
									FALSE
									FALSE
									FALSE
									FALSE
									FALSE
									FALSE
									FALSE
									FALSE
									FALSE
									FALSE
									FALSE
									FALSE
									FALSE
									FALSE
									FALSE
									FALSE
									FALSE
									FALSE
									FALSE
									FALSE
									FALSE
									FALSE
									FALSE
									FALSE
									FALSE
									FALSE
									FALSE
									FALSE
									FALSE
									FALSE
									FALSE
									FALSE
									FALSE
									FALSE
									FALSE
									FALSE
									FALSE
									FALSE
									FALSE
									FALSE
									FALSE
									FALSE
									FALSE
									FALSE
									FALSE
									FALSE
									FALSE
									FALSE
									FALSE
									FALSE
									FALSE
									FALSE
									FALSE
									FALSE
									FALSE
									FALSE
									FALSE
									FALSE
									FALSE
									FALSE
									FALSE
									FALSE
									FALSE
									FALSE
									FALSE
									FALSE
									FALSE
									FALSE
									FALSE
									FALSE
									FALSE
									FALSE
									FALSE
									FALSE
									FALSE
									FALSE
									FALSE
									FALSE
									FALSE
									FALSE
									FALSE
									FALSE
									FALSE
									FALSE
									FALSE
									FALSE
									FALSE
									FALSE
									FALSE
									FALSE
									FALSE
									FALSE
									FALSE
									FALSE
									FALSE
									FALSE
									FALSE
									FALSE
									FALSE
									FALSE
									FALSE
									FALSE
									FALSE
									FALSE
									FALSE
									FALSE
									FALSE
									FALSE
									FALSE
									FALSE
									FALSE
									FALSE
									FALSE
									FALSE
									FALSE
									FALSE
									FALSE
									FALSE
									FALSE
									FALSE
									FALSE
									FALSE
									FALSE
									FALSE
									FALSE
									FALSE
									FALSE
									FALSE
									FALSE
									FALSE
									FALSE
									FALSE
									FALSE
									FALSE
									FALSE
									FALSE
									FALSE
									FALSE
									FALSE
									FALSE
									FALSE
									FALSE
									FALSE
									FALSE
									FALSE
									FALSE
									FALSE
									FALSE
									FALSE
									FALSE
									FALSE
									FALSE
									FALSE
									FALSE
									FALSE
									FALSE
									FALSE
									FALSE
									FALSE
									FALSE
									FALSE
									FALSE
									FALSE
									FALSE
									FALSE
									FALSE
									FALSE
									FALSE
									FALSE
									FALSE
									FALSE
									FALSE
									FALSE
									FALSE
									FALSE
									FALSE
									FALSE
									FALSE
									FALSE
									FALSE
									FALSE
									FALSE
									FALSE
									FALSE
									FALSE
									FALSE
									FALSE
									FALSE
									FALSE
									FALSE
									FALSE
									FALSE
									FALSE
									FALSE
									FALSE
									FALSE
									FALSE
									FALSE
									FALSE
									FALSE
									FALSE
									FALSE
									FALSE
									FALSE
									FALSE
									FALSE
									FALSE
									FALSE
									FALSE
									FALSE
									FALSE
									FALSE
									FALSE
									FALSE
									FALSE
									FALSE
									FALSE
									FALSE
									FALSE
									FALSE
									FALSE
									FALSE
									FALSE
									FALSE
									FALSE
									FALSE
									FALSE
									FALSE

### Sheet: N>1, mean and SE (3)
	CURVE 1				CURVE 2				Data?
X-value	Mean	SD (opt)	N	SE	Mean	SD (opt)	N	SE		Difference	SE Diff	t-value	Nsmall	dF	Prob	Chi Sqr		Sum Chi Sqr	0
									FALSE									dF for Chi Sqr	0
									FALSE									P VALUE	#NUM!	Overall p-value for the whole comparisonm
									FALSE
									FALSE
									FALSE
									FALSE
									FALSE
									FALSE
									FALSE
									FALSE
									FALSE
									FALSE
									FALSE
									FALSE
									FALSE
									FALSE
									FALSE
									FALSE
									FALSE
									FALSE
									FALSE
									FALSE
									FALSE
									FALSE
									FALSE
									FALSE
									FALSE
									FALSE
									FALSE
									FALSE
									FALSE
									FALSE
									FALSE
									FALSE
									FALSE
									FALSE
									FALSE
									FALSE
									FALSE
									FALSE
									FALSE
									FALSE
									FALSE
									FALSE
									FALSE
									FALSE
									FALSE
									FALSE
									FALSE
									FALSE
									FALSE
									FALSE
									FALSE
									FALSE
									FALSE
									FALSE
									FALSE
									FALSE
									FALSE
									FALSE
									FALSE
									FALSE
									FALSE
									FALSE
									FALSE
									FALSE
									FALSE
									FALSE
									FALSE
									FALSE
									FALSE
									FALSE
									FALSE
									FALSE
									FALSE
									FALSE
									FALSE
									FALSE
									FALSE
									FALSE
									FALSE
									FALSE
									FALSE
									FALSE
									FALSE
									FALSE
									FALSE
									FALSE
									FALSE
									FALSE
									FALSE
									FALSE
									FALSE
									FALSE
									FALSE
									FALSE
									FALSE
									FALSE
									FALSE
									FALSE
									FALSE
									FALSE
									FALSE
									FALSE
									FALSE
									FALSE
									FALSE
									FALSE
									FALSE
									FALSE
									FALSE
									FALSE
									FALSE
									FALSE
									FALSE
									FALSE
									FALSE
									FALSE
									FALSE
									FALSE
									FALSE
									FALSE
									FALSE
									FALSE
									FALSE
									FALSE
									FALSE
									FALSE
									FALSE
									FALSE
									FALSE
									FALSE
									FALSE
									FALSE
									FALSE
									FALSE
									FALSE
									FALSE
									FALSE
									FALSE
									FALSE
									FALSE
									FALSE
									FALSE
									FALSE
									FALSE
									FALSE
									FALSE
									FALSE
									FALSE
									FALSE
									FALSE
									FALSE
									FALSE
									FALSE
									FALSE
									FALSE
									FALSE
									FALSE
									FALSE
									FALSE
									FALSE
									FALSE
									FALSE
									FALSE
									FALSE
									FALSE
									FALSE
									FALSE
									FALSE
									FALSE
									FALSE
									FALSE
									FALSE
									FALSE
									FALSE
									FALSE
									FALSE
									FALSE
									FALSE
									FALSE
									FALSE
									FALSE
									FALSE
									FALSE
									FALSE
									FALSE
									FALSE
									FALSE
									FALSE
									FALSE
									FALSE
									FALSE
									FALSE
									FALSE
									FALSE
									FALSE
									FALSE
									FALSE
									FALSE
									FALSE
									FALSE
									FALSE
									FALSE
									FALSE
									FALSE
									FALSE
									FALSE
									FALSE
									FALSE
									FALSE
									FALSE
									FALSE
									FALSE
									FALSE
									FALSE
									FALSE
									FALSE
									FALSE
									FALSE
									FALSE
									FALSE
									FALSE
									FALSE
									FALSE
									FALSE
									FALSE
									FALSE
									FALSE
									FALSE
									FALSE
									FALSE
									FALSE
									FALSE
									FALSE
									FALSE
									FALSE
									FALSE
									FALSE
									FALSE
									FALSE
									FALSE
									FALSE
									FALSE
									FALSE
									FALSE
									FALSE
									FALSE
									FALSE
									FALSE
									FALSE
									FALSE
									FALSE
									FALSE
									FALSE
									FALSE
									FALSE
									FALSE
									FALSE
									FALSE
									FALSE
									FALSE
									FALSE
									FALSE
									FALSE
									FALSE
									FALSE
									FALSE
									FALSE
									FALSE
									FALSE
									FALSE
									FALSE
									FALSE
									FALSE
									FALSE
									FALSE
									FALSE
									FALSE
									FALSE
									FALSE
									FALSE
									FALSE
									FALSE
									FALSE
									FALSE
									FALSE
									FALSE
									FALSE
									FALSE
									FALSE
									FALSE
									FALSE
									FALSE
									FALSE
									FALSE
									FALSE
									FALSE
									FALSE
									FALSE
									FALSE
									FALSE
									FALSE
									FALSE
									FALSE
									FALSE
									FALSE
									FALSE
									FALSE
									FALSE
									FALSE
									FALSE
									FALSE
									FALSE
									FALSE
									FALSE
									FALSE
									FALSE
									FALSE
									FALSE
									FALSE
									FALSE
									FALSE
									FALSE
									FALSE
									FALSE
									FALSE
									FALSE
									FALSE
									FALSE
									FALSE
									FALSE
									FALSE
									FALSE
									FALSE
									FALSE
									FALSE
									FALSE
									FALSE
									FALSE
									FALSE
									FALSE
									FALSE
									FALSE
									FALSE
									FALSE
									FALSE
									FALSE
									FALSE
									FALSE
									FALSE
									FALSE
									FALSE
									FALSE
									FALSE
									FALSE
									FALSE
									FALSE
									FALSE
									FALSE
									FALSE
									FALSE
									FALSE
									FALSE
									FALSE
									FALSE
									FALSE
									FALSE
									FALSE
									FALSE
									FALSE
									FALSE
									FALSE
									FALSE
									FALSE
									FALSE
									FALSE
									FALSE
									FALSE
									FALSE
									FALSE
									FALSE
									FALSE
									FALSE
									FALSE
									FALSE
									FALSE
									FALSE
									FALSE
									FALSE
									FALSE
									FALSE
									FALSE
									FALSE
									FALSE
									FALSE
									FALSE
									FALSE
									FALSE
									FALSE
									FALSE
									FALSE
									FALSE
									FALSE
									FALSE
									FALSE
									FALSE
									FALSE
									FALSE
									FALSE
									FALSE
									FALSE
									FALSE
									FALSE
									FALSE
									FALSE
									FALSE
									FALSE
									FALSE
									FALSE
									FALSE
									FALSE
									FALSE
									FALSE
									FALSE
									FALSE
									FALSE
									FALSE
									FALSE
									FALSE
									FALSE
									FALSE
									FALSE
									FALSE
									FALSE
									FALSE
									FALSE
									FALSE
									FALSE
									FALSE
									FALSE
									FALSE
									FALSE
									FALSE
									FALSE
									FALSE
									FALSE
									FALSE
									FALSE
									FALSE
									FALSE
									FALSE
									FALSE
									FALSE
									FALSE
									FALSE
									FALSE
									FALSE
									FALSE
									FALSE
									FALSE
									FALSE
									FALSE
									FALSE
									FALSE
									FALSE
									FALSE
									FALSE
									FALSE
									FALSE
									FALSE
									FALSE
									FALSE
									FALSE
									FALSE
									FALSE
									FALSE
									FALSE
									FALSE
									FALSE
									FALSE
									FALSE
									FALSE
									FALSE
									FALSE
									FALSE
									FALSE
									FALSE
									FALSE
									FALSE
									FALSE
									FALSE
									FALSE
									FALSE
									FALSE
									FALSE
									FALSE
									FALSE

### Sheet: WT vs G380R Example Data
	CURVE 1				CURVE 2				Data?
X-value	Mean	SD (opt)	N	SE	Mean	SD (opt)	N	SE		Difference	SE Diff	t-value	Nsmall	dF	Prob	Chi Sqr		Sum Chi Sqr	19.7798
0	0.51504	0.12241	3	0.12241	1.16572	0.22652	3	0.22652	TRUE	0.65068	0.257479	2.52712	3	4	0.0648633	3.40845		dF for Chi Sqr	8
5	0.30914	0.08946	3	0.08946	0.82235	0.17158	3	0.17158	TRUE	0.51321	0.193501	2.65223	3	4	0.0568493	3.627		P VALUE	0.0112021	Overall p-value for the whole comparisonm
25	0.14943	0.06391	3	0.06391	0.70776	0.15324	3	0.15324	TRUE	0.55833	0.166033	3.36276	3	4	0.0282324	4.81382
50	0.20525	0.07284	3	0.07284	0.67317	0.14771	3	0.14771	TRUE	0.46792	0.164693	2.84116	3	4	0.0468127	3.95211
125	0.15132	0.06421	3	0.06421	0.38958	0.10233	3	0.10233	TRUE	0.23826	0.120807	1.97224	3	4	0.119862	2.41912
500	0.19543	0.07127	3	0.07127	0.33144	0.09303	3	0.09303	TRUE	0.13601	0.117192	1.16057	3	4	0.310361	1.02914
1250	0.33836	0.09414	3	0.09414	0.24138	0.07862	3	0.07862	TRUE	0.09698	0.122652	0.790694	3	4	0.473362	0.514116
2500	0.41489	0.10638	3	0.10638	0.39491	0.10319	3	0.10319	TRUE	0.01998	0.148206	0.134813	3	4	0.899271	0.0160229
									FALSE
									FALSE
									FALSE
									FALSE
									FALSE
									FALSE
									FALSE
									FALSE
									FALSE
									FALSE
									FALSE
									FALSE
									FALSE
									FALSE
									FALSE
									FALSE
									FALSE
									FALSE
									FALSE
									FALSE
									FALSE
									FALSE
									FALSE
									FALSE
									FALSE
									FALSE
									FALSE
									FALSE
									FALSE
									FALSE
									FALSE
									FALSE
									FALSE
									FALSE
									FALSE
									FALSE
									FALSE
									FALSE
									FALSE
									FALSE
									FALSE
									FALSE
									FALSE
									FALSE
									FALSE
									FALSE
									FALSE
									FALSE
									FALSE
									FALSE
									FALSE
									FALSE
									FALSE
									FALSE
									FALSE
									FALSE
									FALSE
									FALSE
									FALSE
									FALSE
									FALSE
									FALSE
									FALSE
									FALSE
									FALSE
									FALSE
									FALSE
									FALSE
									FALSE
									FALSE
									FALSE
									FALSE
									FALSE
									FALSE
									FALSE
									FALSE
									FALSE
									FALSE
									FALSE
									FALSE
									FALSE
									FALSE
									FALSE
									FALSE
									FALSE
									FALSE
									FALSE
									FALSE
									FALSE
									FALSE
									FALSE
									FALSE
									FALSE
									FALSE
									FALSE
									FALSE
									FALSE
									FALSE
									FALSE
									FALSE
									FALSE
									FALSE
									FALSE
									FALSE
									FALSE
									FALSE
									FALSE
									FALSE
									FALSE
									FALSE
									FALSE
									FALSE
									FALSE
									FALSE
									FALSE
									FALSE
									FALSE
									FALSE
									FALSE
									FALSE
									FALSE
									FALSE
									FALSE
									FALSE
									FALSE
									FALSE
									FALSE
									FALSE
									FALSE
									FALSE
									FALSE
									FALSE
									FALSE
									FALSE
									FALSE
									FALSE
									FALSE
									FALSE
									FALSE
									FALSE
									FALSE
									FALSE
									FALSE
									FALSE
									FALSE
									FALSE
									FALSE
									FALSE
									FALSE
									FALSE
									FALSE
									FALSE
									FALSE
									FALSE
									FALSE
									FALSE
									FALSE
									FALSE
									FALSE
									FALSE
									FALSE
									FALSE
									FALSE
									FALSE
									FALSE
									FALSE
									FALSE
									FALSE
									FALSE
									FALSE
									FALSE
									FALSE
									FALSE
									FALSE
									FALSE
									FALSE
									FALSE
									FALSE
									FALSE
									FALSE
									FALSE
									FALSE
									FALSE
									FALSE
									FALSE
									FALSE
									FALSE
									FALSE
									FALSE
									FALSE
									FALSE
									FALSE
									FALSE
									FALSE
									FALSE
									FALSE
									FALSE
									FALSE
									FALSE
									FALSE
									FALSE
									FALSE
									FALSE
									FALSE
									FALSE
									FALSE
									FALSE
									FALSE
									FALSE
									FALSE
									FALSE
									FALSE
									FALSE
									FALSE
									FALSE
									FALSE
									FALSE
									FALSE
									FALSE
									FALSE
									FALSE
									FALSE
									FALSE
									FALSE
									FALSE
									FALSE
									FALSE
									FALSE
									FALSE
									FALSE
									FALSE
									FALSE
									FALSE
									FALSE
									FALSE
									FALSE
									FALSE
									FALSE
									FALSE
									FALSE
									FALSE
									FALSE
									FALSE
									FALSE
									FALSE
									FALSE
									FALSE
									FALSE
									FALSE
									FALSE
									FALSE
									FALSE
									FALSE
									FALSE
									FALSE
									FALSE
									FALSE
									FALSE
									FALSE
									FALSE
									FALSE
									FALSE
									FALSE
									FALSE
									FALSE
									FALSE
									FALSE
									FALSE
									FALSE
									FALSE
									FALSE
									FALSE
									FALSE
									FALSE
									FALSE
									FALSE
									FALSE
									FALSE
									FALSE
									FALSE
									FALSE
									FALSE
									FALSE
									FALSE
									FALSE
									FALSE
									FALSE
									FALSE
									FALSE
									FALSE
									FALSE
									FALSE
									FALSE
									FALSE
									FALSE
									FALSE
									FALSE
									FALSE
									FALSE
									FALSE
									FALSE
									FALSE
									FALSE
									FALSE
									FALSE
									FALSE
									FALSE
									FALSE
									FALSE
									FALSE
									FALSE
									FALSE
									FALSE
									FALSE
									FALSE
									FALSE
									FALSE
									FALSE
									FALSE
									FALSE
									FALSE
									FALSE
									FALSE
									FALSE
									FALSE
									FALSE
									FALSE
									FALSE
									FALSE
									FALSE
									FALSE
									FALSE
									FALSE
									FALSE
									FALSE
									FALSE
									FALSE
									FALSE
									FALSE
									FALSE
									FALSE
									FALSE
									FALSE
									FALSE
									FALSE
									FALSE
									FALSE
									FALSE
									FALSE
									FALSE
									FALSE
									FALSE
									FALSE
									FALSE
									FALSE
									FALSE
									FALSE
									FALSE
									FALSE
									FALSE
									FALSE
									FALSE
									FALSE
									FALSE
									FALSE
									FALSE
									FALSE
									FALSE
									FALSE
									FALSE
									FALSE
									FALSE
									FALSE
									FALSE
									FALSE
									FALSE
									FALSE
									FALSE
									FALSE
									FALSE
									FALSE
									FALSE
									FALSE
									FALSE
									FALSE
									FALSE
									FALSE
									FALSE
									FALSE
									FALSE
									FALSE
									FALSE
									FALSE
									FALSE
									FALSE
									FALSE
									FALSE
									FALSE
									FALSE
									FALSE
									FALSE
									FALSE
									FALSE
									FALSE
									FALSE
									FALSE
									FALSE
									FALSE
									FALSE
									FALSE
									FALSE
									FALSE
									FALSE
									FALSE
									FALSE
									FALSE
									FALSE
									FALSE
									FALSE
									FALSE
									FALSE
									FALSE
									FALSE
									FALSE
									FALSE
									FALSE
									FALSE
									FALSE
									FALSE
									FALSE
									FALSE
									FALSE
									FALSE
									FALSE
									FALSE
									FALSE
									FALSE
									FALSE
									FALSE
									FALSE
									FALSE
									FALSE
									FALSE
									FALSE
									FALSE
									FALSE
									FALSE
									FALSE
									FALSE
									FALSE
									FALSE
									FALSE
									FALSE
									FALSE
									FALSE
									FALSE
									FALSE
									FALSE
									FALSE
									FALSE
									FALSE
									FALSE
									FALSE
									FALSE
									FALSE
									FALSE
									FALSE
									FALSE
									FALSE
									FALSE
									FALSE
									FALSE
									FALSE
									FALSE
									FALSE
									FALSE
									FALSE
									FALSE
									FALSE
									FALSE
									FALSE
									FALSE
									FALSE
									FALSE
									FALSE
									FALSE
									FALSE
									FALSE
									FALSE
									FALSE
